# Ploidy-specific transcriptomes shed light on the heterogeneous identity and metabolism of developing pericarp cells

**DOI:** 10.1101/2023.07.28.550816

**Authors:** Edouard Tourdot, Elie Maza, Anis Djari, Pascal GP Martin, Frédéric Gévaudant, Christian Chevalier, Julien Pirrello, Nathalie Gonzalez

## Abstract

Endoreduplication, during which cells increase their DNA content through successive rounds of full genome replication without cell division, is the major source of endopolyploidy in higher plants. Endoreduplication plays pivotal roles in plant growth and development and is associated with the activation of specific transcriptional programs that are characteristic to each cell type, thereby defining their identity. In plants, endoreduplication is found in numerous organs and cell types and especially in agronomically valuable ones, such as the fleshy fruit (pericarp) of tomato presenting high ploidy levels. We used the tomato pericarp tissue as a model system to explore the transcriptomes associated with endoreduplication progression during fruit growth. We confirmed that expression globally scales with ploidy level and identified sets of genes differentially expressed when comparing ploidy levels at a specific developmental stage. We found that non-endoreduplicated cells are defined by cell division state and cuticle synthesis while endoreduplicated cells are mainly defined by their metabolic activity changing rapidly over time. By combining this dataset with publicly available spatiotemporal pericarp expression data, we proposed a map describing the distribution of ploidy levels within the pericarp. These transcriptome-based predictions were validated by quantifying ploidy levels within the pericarp tissue. This *in situ* ploidy quantification revealed the dynamic progression of endoreduplication and its cell layer specificity during early fruit development. In summary, the study sheds light on the complex relationship between endoreduplication, cell differentiation, and gene expression patterns in the tomato pericarp.

**Significance statement:** The progression of endoreduplication is very dynamic during early fruit development and displays cell layer specific patterns. The integration of ploidy distribution maps with ploidy-specific transcriptome data revealed that gene expression in the pericarp is controlled in a ploidy-specific manner during the early stages of tomato fruit development, resulting in the spatialization of transcriptional programs.
