## Supplementary material for "Ploidy-specific transcriptomes shed light on the heterogeneous identity and metabolism of developing pericarp cells": Table S1

### Sheet: Table_S1
Table S1: number of transcripts detected in each sample
6DPA-2C-R1	16231
6DPA-2C-R2	15566
6DPA-2C-R3	17277
6DPA-4C-R1	18270
6DPA-4C-R2	15064
6DPA-4C-R3	18425
6DPA-8C-R1	18886
6DPA-8C-R2	18643
6DPA-8C-R3	19186
6DPA-16C-R1	18958
6DPA-16C-R2	18641
6DPA-16C-R3	16724
9DPA-4C-R1	15305
9DPA-4C-R2	17308
9DPA-4C-R3	13637
9DPA-8C-R1	15498
9DPA-8C-R2	17829
9DPA-8C-R3	15138
9DPA-16C-R1	17783
9DPA-16C-R2	18244
9DPA-16C-R3	16784
9DPA-32C-R1	18223
9DPA-32C-R2	18985
9DPA-32C-R3	15654
12DPA-4C-R1	16472
12DPA-4C-R2	20640
12DPA-4C-R3	19459
12DPA-8C-R1	18113
12DPA-8C-R2	18308
12DPA-8C-R3	18935
12DPA-16C-R1	19051
12DPA-16C-R2	18706
12DPA-16C-R3	20336
12DPA-32C-R1	18882
12DPA-32C-R2	18612
12DPA-32C-R3	18526
