## Supplementary material for "Ploidy-specific transcriptomes shed light on the heterogeneous identity and metabolism of developing pericarp cells": Table S5

### Sheet: Table_S5
Table S5: List of key genes described as involved in cuticle synthesis, transport, and degradation in Tomato fruits and their presence in the different clusters of DEG.
Gene_ID	Gene_name	Cluster_6dpa	Cluster_9dpa	Cluster_12dpa
Solyc12g009490	SLSHINE1	2	1	1
Solyc08g081220	CYP86A69	2	1	1
Solyc01g109180	LACS2	2	1	1
Solyc02g085870	CER6/KCS6	2	1	1
Solyc11g072990	KCS3	2	1	1
Solyc05g055400	CYP77A2	2	1	1
Solyc10g075090	nsltp	2	1	1
Solyc10g075070	nsltp	2	1	1
Solyc12g010590	WSD1	2	1	1
Solyc07g006300	CER3	2	1	1
Solyc01g091630	CD2/ANL2	2	1
Solyc02g088190	MYB106	2	1
Solyc10g080870	mah1	2	1
Solyc12g087980	CER2	3	1	1
Solyc09g014350	GPAT6	3	1	2
Solyc12g006530	TTS2		1	1
Solyc01g079620	SlMYB12		1
Solyc02g093640	kcr1		1
Solyc02g088190	SlMIXTA-like		1	2
Solyc01g094700	GPAT4	2	2	1
Solyc08g080190	hth	2	2	1
Solyc09g092270	CER2-LIKE1	2	2	2
Solyc06g065670	abcg32	2	2	2
Solyc03g065250	CER1	2	2
Solyc12g006520	TTS1	3	2	1
Solyc01g095930	WSD1	3	2	3
Solyc01g095940	WSD1	3	2	3
Solyc03g117800	CER3		2	1
Solyc01g095750	LACS4		2	1
Solyc05g054490	cer10		2	1
Solyc06g053240	SlShine3	2	3	2
Solyc01g094750	CYP86A68	2	3	2
Solyc01g079240	LACS1	2	3	3
Solyc06g074390	CER4	2	3	3
Solyc03g019760	abcg11	2	3	3
Solyc10g075100	nsltp	2	3	3
Solyc09g018010	nsltp		3
Solyc01g009770	CFL1	5
Solyc04g014370	pas2			1
Solyc07g049440	cd1/cus1			1
Solyc06g076800	CYP86A1
Solyc05g015020	hdg1
Solyc12g100270	CER1
Solyc05g051540	ABCG12
Solyc07g055920	TAGL1
Solyc10g006880	NOR
Solyc05g012020	RIN
Solyc06g069430	FUL1
Solyc03g114830	FUL2
